# Transformation of plasmid DNA into *Prochlorococcus* via electroporation

**DOI:** 10.1101/2025.09.20.677525

**Authors:** Giovanna Capovilla, Kurt G. Castro, Christine A. Ziegler, Sallie W. Chisholm

## Abstract

*Prochlorococcus* is the most numerically abundant photosynthetic organism in the oceans and plays a role in global carbon cycling. Despite its ecological significance and the availability of over a thousand assembled genomes, progress in understanding gene function has been limited by the lack of genetic tools. Here, we report a reproducible electroporation-based protocol to introduce replicative plasmids into two strains of *Prochlorococcus* representing different ecotypes: MIT9313 (low-light adapted) and MED4 (high-light adapted). Using plasmids carrying a spectinomycin resistance cassette, we achieved transformation in ~33% of MED4 and ~10% of MIT9313 attempts, with greatest success when electroporating cells in late exponential phase. Transformed cells stably retained plasmids and expressed resistance genes, demonstrating functional uptake and gene expression. We also delivered a modified 13 kb plasmid carrying a CRISPR-Cpf1 system into MED4. While no targeted edits were observed, *cpf1* and *specR* were expressed, indicating successful delivery of large constructs and active transcription. These findings represent a key step toward genetic manipulation of *Prochlorococcus*, enabling future optimization of gene editing approaches and deeper functional analysis of its vast and largely uncharacterized pangenome.
