## Supplementary material for "Transformation of plasmid DNA into *Prochlorococcus* via electroporation": Dataset S1

### Sheet: Sheet1
Prochlorococcus Electroporation Attempts and Transformants
Strain	Successful	Day of recovery Control	Day of recovery under selection	Culture harvest timepoint	Total cells harvested	Total cells electroporated (after washes)	percentage of cells retained after washes	Plasmid electroporated	Amount of plasmid electroporated
MED4	yes	8	35	Early Exponential Phase	31200000000	3152000000	10.1026	pJS1	200 ng
MED4	yes	8	35	Early Exponential Phase	25200000000	3736000000	14.8254	pJS1	500 ng
MED4	yes	7	41	Early Exponential Phase	39150000000	6296000000	16.0817	pJS1	500 ng
MED4	yes	10	35	Late Exponential Phase	na	na	na	pJUMP_mCherry	200 ng
MED4	yes	6	32	Early Exponential Phase	na	na	na	pJUMP psaA:CyOFP1	200 ng
MED4	yes	7	32	Early Exponential Phase	na	na	na	pJUMP psaA:CyOFP1	150 ng
MED4	yes	6	27	Early Exponential Phase	na	na	na	pJUMP psaA:GFP	200 ng
MED4	yes	11	27	Early Exponential Phase	na	na	na	pJUMP psaA:GFP	150 ng
MED4	yes	7	32	Early Exponential Phase	na	na	na	pJUMP psaA:mCherry	150 ng
MED4	yes	7	26	Early Exponential Phase	na	na	na	pSL2680_SpecR	150 ng
MED4	yes	6	26	Early Exponential Phase	na	na	na	pSL2680_SpecR	200 ng
MED4	yes	6	26	Early Exponential Phase	na	na	na	pJUMP (GFP)	300 ng
MED4	yes	6	26	Early Exponential Phase	na	na	na	pJUMP (GFP)	150 ng
MED4	yes	6	26	Early Exponential Phase	na	na	na	pJUMP_CyOFP1	300 ng
MED4	yes	6	26	Early Exponential Phase	na	na	na	pJUMP_CyOFP1	150 ng
MED4	yes	6	26	Early Exponential Phase	na	na	na	pJUMP_mCherry	300 ng
MED4	yes	7	33	Early Exponential Phase	na	na	na	pJUMP_mCherry	150 ng
MED4	yes	6	26	Early Exponential Phase	na	na	na	pSL2680_SpecR_sgRNAs_Creatininase	150 ng
MED4	yes	7	26	Early Exponential Phase	na	na	na	pSL2680_SpecR_sgRNAs_Glucose inhibited division protein A	200 ng
MED4	yes	7	26	Early Exponential Phase	na	na	na	pSL2680_SpecR_sgRNAs_Ferritin	200 ng
MED4	yes	6	26	Early Exponential Phase	na	na	na	pSL2680_SpecR_sgRNAs_Ferritin_with_HRT	250 ng
MED4	no	22	na	Late Exponential Phase	29050000000	7300000000	25.1291	pJUMP (GFP)	350 ng
MED4	no	22	na	Late Exponential Phase	36150000000	4725000000	13.0705	pJUMP psaA:GFP	200 ng
MED4	no	22	na	Late Exponential Phase	49500000000	1475000000	2.9798	pJUMP_CyOFP1	200 ng
MED4	no	22	na	Late Exponential Phase	35150000000	260000000	0.739687	pJUMP psaA:CyOFP1	200 ng
MED4	no	25	na	Late Exponential Phase	39300000000	3265000000	8.30789	pJUMP_mCherry	200 ng
MED4	no	28	na	Late Exponential Phase	33600000000	2215000000	6.59226	pJUMP psaA:mCherry	200 ng
MED4	no	13	na	Late Exponential Phase	na	na	na	pJUMP (GFP)	200 ng
MED4	no	10	na	Late Exponential Phase	na	na	na	pJUMP_CyOFP1	200 ng
MED4	no	10	na	Late Exponential Phase	na	na	na	pJUMP psaA:GFP	200 ng
MED4	no	13	na	Late Exponential Phase	na	na	na	pJUMP psaA:CyOFP1	200 ng
MED4	no	10	na	Late Exponential Phase	na	na	na	pJUMP psaA:mCherry	200 ng
MED4	no	11	na	Early Exponential Phase	na	na	na	pJUMP psaA:mCherry	200 ng
MED4	no	13	na	Early Exponential Phase	na	na	na	pJUMP psaA:CyOFP1	200 ng
MED4	no	7	na	Early Exponential Phase	na	na	na	pJUMP psaA:mCherry	200 ng
MED4	no	9	na	Early Exponential Phase	na	na	na	pJUMP_CyOFP1	200 ng
MED4	no	12	na	Early Exponential Phase	na	na	na	pJUMP (GFP)	200 ng
MED4	no	12	na	Early Exponential Phase	na	na	na	pJUMP psaA:CyOFP1	200 ng
MED4	no	12	na	Early Exponential Phase	na	na	na	pJUMP psaA:GFP	200 ng
MED4	no	8	na	Early Exponential Phase	na	na	na	pSL2680_SpecR	400 ng
MED4	no	8	na	Early Exponential Phase	na	na	na	pJS1	100 ng
MED4	no	12	na	Early Exponential Phase	na	na	na	pJS1	150 ng
MED4	no	18	na	Early Exponential Phase	na	na	na	pJS1	100 ng
MED4	no	18	na	Early Exponential Phase	na	na	na	pJS1	150 ng
MED4	no	13	na	Early Exponential Phase	na	na	na	pJS1	100 ng
MED4	no	14	na	Early Exponential Phase	na	na	na	pJS1	150 ng
MED4	no	14	na	Early Exponential Phase	na	na	na	pSL2680_SpecR_sgRNAs_Ferritin	150 ng
MED4	no	7	na	Early Exponential Phase	na	na	na	pSL2680_SpecR_sgRNAs_Glucose inhibited division protein A	150 ng
MED4	no	14	na	Early Exponential Phase	na	na	na	pSL2680_SpecR_sgRNAs_Molybdenum cofactor biosynthesis protein	150 ng
MED4	no	7	na	Early Exponential Phase	na	na	na	pSL2680_SpecR_sgRNAs_moeB	150 ng
MED4	no	14	na	Early Exponential Phase	na	na	na	pSL2680_SpecR_sgRNAs_Creatininase_with_HRT	150 ng
MED4	no	7	na	Early Exponential Phase	na	na	na	pSL2680_SpecR_sgRNAs_Ferritin_with_HRT	150 ng
MED4	no	14	na	Early Exponential Phase	na	na	na	pSL2680_SpecR_sgRNAs_Creatininase	200 ng
MED4	no	14	na	Early Exponential Phase	na	na	na	pSL2680_SpecR_sgRNAs_moeB	200 ng
MED4	no	14	na	Early Exponential Phase	na	na	na	pSL2680_SpecR_sgRNAs_Molybdenum cofactor biosynthesis protein	200 ng
MED4	no	7	na	Early Exponential Phase	na	na	na	pSL2680_SpecR_sgRNAs_Creatininase_with_HRT	200 ng
MED4	no	14	na	Early Exponential Phase	na	na	na	pSL2680_SpecR_sgRNAs_Ferritin_with_HRT	200 ng
MED4	no	7	na	Early Exponential Phase	na	na	na	pSL2680_SpecR_sgRNAs_Creatininase	250 ng
MED4	no	9	na	Early Exponential Phase	na	na	na	pSL2680_SpecR_sgRNAs_Ferritin	250 ng
MED4	no	14	na	Early Exponential Phase	na	na	na	pSL2680_SpecR_sgRNAs_Glucose inhibited division protein A	250 ng
MED4	no	8	na	Early Exponential Phase	na	na	na	pSL2680_SpecR_sgRNAs_Molybdenum cofactor biosynthesis protein	250 ng
MED4	no	14	na	Early Exponential Phase	na	na	na	pSL2680_SpecR_sgRNAs_moeB	250 ng
MED4	no	7	na	Early Exponential Phase	na	na	na	pSL2680_SpecR_sgRNAs_Creatininase_with_HRT	250 ng
MIT9313	yes	4	53	Late Exponential Phase	12134400000	2.23573e+09	18.4248	pJS1	182 ng
MIT9313	yes	7	48	Late Exponential Phase	na	na	na	pJS1	130 ng
MIT9313	yes	7	48	Late Exponential Phase	na	na	na	pJS1	150 ng
MIT9313	yes	4	77	Late Exponential Phase	13900000000	1960000000	14.1007	pJS1	200 ng
MIT9313	yes	4	25	Early Stationary Phase	na	na	na	pJUMP_CyOFP1	500 ng
MIT9313	no	4	na	Early Stationary Phase	na	na	na	pJUMP (GFP)	250 ng
MIT9313	no	4	na	Early Stationary Phase	na	na	na	pJUMP_mCherry	200 ng
MIT9313	no	2	na	Late Exponential Phase	8662500000	855225000	9.87273	pJUMP (GFP)	150 ng
MIT9313	no	2	na	Late Exponential Phase	7149000000	550350000	7.69828	pJUMP (GFP)	300 ng
MIT9313	no	2	na	Late Exponential Phase	8107500000	1220400000	15.0527	pJUMP_mCherry	150 ng
MIT9313	no	2	na	Late Exponential Phase	15138750000	664200000	4.38742	pJUMP_mCherry	300 ng
MIT9313	no	2	na	Late Exponential Phase	12570000000	658350000	5.23747	pJUMP_CyOFP1	150 ng
MIT9313	no	2	na	Late Exponential Phase	9333750000	573750000	6.14705	pJUMP_CyOFP1	300 ng
MIT9313	no	2	na	Late Exponential Phase	na	na	na	pJUMP_mCherry	150 ng
MIT9313	no	2	na	Late Exponential Phase	na	na	na	pJUMP_mCherry	300 ng
MIT9313	no	2	na	Late Exponential Phase	na	na	na	pJUMP_CyOFP1	150 ng
MIT9313	no	2	na	Late Exponential Phase	na	na	na	pJUMP_CyOFP1	300 ng
MIT9313	no	4	na	Early Stationary Phase	10400000000	3992000000	38.3846	pJUMP psaA:GFP	300 ng
MIT9313	no	2	na	Early Stationary Phase	12050000000	4296000000	35.6515	pJUMP psaA:mCherry	300 ng
MIT9313	no	4	na	Early Stationary Phase	13050000000	4288000000	32.8582	pJUMP psaA:CyOFP1	300 ng
MIT9313	no	2	na	Early Stationary Phase	11650000000	3720000000	31.9313	pJS1	300 ng
MIT9313	no	3	na	Early Stationary Phase	10900000000	4376000000	40.1468	pJS1	300 ng
MIT9313	no	7	na	Early Stationary Phase	na	na	na	pJS1	200 ng
MIT9313	no	7	na	Early Stationary Phase	na	na	na	pJS1	200 ng
MIT9313	no	4	na	Late Exponential Phase	na	na	na	pJUMP psaA:GFP	200 ng
MIT9313	no	4	na	Late Exponential Phase	na	na	na	pJUMP psaA:mCherry	200 ng
MIT9313	no	4	na	Late Exponential Phase	na	na	na	pJUMP psaA:CyOFP1	200 ng
MIT9313	no	4	na	Late Exponential Phase	na	na	na	pJS1	200 ng
MIT9313	no	4	na	Late Exponential Phase	na	na	na	pJS1	150 ng
MIT9313	no	4	na	Late Exponential Phase	na	na	na	pJS1	300 ng
MIT9313	no	4	na	Early Stationary Phase	15300000000	3336000000	21.8039	pJS1	200 ng
MIT9313	no	5	na	Early Stationary Phase	12900000000	2256000000	17.4884	pJS1	500 ng
MIT9313	no	5	na	Early Stationary Phase	10500000000	2488000000	23.6952	pJS1	300 ng
MIT9313	no	2	na	Early Stationary Phase	6950000000	3184000000	45.8129	pJS1	200 ng
MIT9313	no	2	na	Late Exponential Phase	7600000000	968000000	12.7368	pJS1	500 ng
MIT9313	no	6	na	Late Exponential Phase	14600000000	2576000000	17.6438	pJS1	200 ng
MIT9313	no	6	na	Late Exponential Phase	7850000000	1040000000	13.2484	pJUMP_mCherry	200 ng
MIT9313	no	6	na	Late Exponential Phase	8050000000	808000000	10.0373	pSL2680_SpecR	500 ng
MIT9313	no	6	na	Late Exponential Phase	7800000000	1376000000	17.641	pSL2680_SpecR	1000 ng
MIT9313	no	2	na	Late Exponential Phase	12600000000	4712000000	37.3968	pJS1	200 ng
MIT9313	no	2	na	Late Exponential Phase	4940000000	1320000000	26.7206	pJS1	200 ng
MIT9313	no	2	na	Late Exponential Phase	4945000000	880000000	17.7958	pJS1	500 ng
MIT9313	no	2	na	Late Exponential Phase	4405000000	788000000	17.8888	pJUMP (GFP)	1000 ng
MIT9313	no	5	na	Late Exponential Phase	8400000000	1744000000	20.7619	pJS1	150 ng
MIT9313	no	5	na	Late Exponential Phase	7650000000	1588800000	20.7686	pJS1	150 ng
MIT9313	no	4	na	Late Exponential Phase	11700000000	1664000000	14.2222	pJS1	150 ng
MIT9313	no	5	na	Early Stationary Phase	14475000000	5464000000	37.7478	pJS1	150 ng
MIT9313	no	5	na	Early Stationary Phase	16575000000	6336000000	38.2262	pJS1	150 ng
MIT9313	no	5	na	Early Stationary Phase	19275000000	5640000000	29.2607	pJS1	150 ng
MIT9313	no	5	na	Early Stationary Phase	15375000000	7568000000	49.2228	pJS1	150 ng
